# A closed *Candidatus* Odinarchaeum genome exposes Asgard archaeal viruses

**DOI:** 10.1101/2021.09.01.458545

**Authors:** Daniel Tamarit, Eva F. Caceres, Mart Krupovic, Reindert Nijland, Laura Eme, Nicholas P. Robinson, Thijs J. G. Ettema

## Abstract

Asgard archaea have recently been identified as the closest archaeal relatives of eukaryotes. Their ecology remains enigmatic, and their virome, completely unknown. Here, we describe the closed genome of *Ca*. Odinarchaeum yellowstonii LCB_4, and, from this, obtain novel CRISPR arrays with spacer targets to several viral contigs. We find related viruses in sequence data from thermophilic environments and in the genomes of diverse prokaryotes, including other Asgard archaea. These novel viruses open research avenues into the ecology and evolution of Asgard archaea.
