## Supplementary material for "A closed *Candidatus* Odinarchaeum genome exposes Asgard archaeal viruses": TableS1.xlsx

### Sheet: Odin CRISPR-targeted MEs
Protein	Annotation	Hhsearch hit	Probability
Hugginvirus
OLS18929.1	Transcriptional regulator, winged helix-turn-helix	2LNB_A Z-DNA-binding protein 1; Structural Genomics, NORTHEAST STRUCTURAL GENOMICS; NMR {Homo sapiens}	99.08
OLS18930.1	Transcriptional regulator, ribbon-helix-helix	2CPG_B TRANSCRIPTIONAL REPRESSOR COPG; TRANSCRIPTIONAL REPRESSOR, DNA-BINDING PROTEIN, PLASMID; 1.6A {Streptococcus agalactiae} SCOP: a.43.1.3	96.52
OLS18931.1
OLS18932.1	EndoMS-like nuclease	5GKH_B Endonuclease EndoMS/DNA Complex; ENDONUCLEASE, DNA-COMPLEX, HYDROLASE-DNA complex; HET: MPD; 2.9A {Thermococcus kodakarensis KOD1}	99.22
OLS18933.1	Conserved odinarchaeal virus protein 1	Odin clade, conserved 1, DJR-MCP viruses, Candidatus_Odinarchaeota@OLS18933 LCB4_00260	100
OLS18934.1	Major capsid protein, double jelly-roll	DJR-MCP, Odin-group, major capsid protein, double jelly-roll, OLS18934.1, Yutin et al., 2018 Virol J	100
OLS18935.1
OLS18921.1
OLS18922.1
OLS18923.1
OLS18924.1
OLS18925.1
OLS18926.1
OLS18927.1
Muninnvirus
OLS18654.1
OLS18653.1
OLS18652.1
OLS18651.1
OLS18650.1
OLS18649.1
OLS18648.1
OLS18647.1	DUF3072	PF11272.9 ; DUF3072 ; Protein of unknown function (DUF3072)	98.26
OLS18646.1	DUF3072	PF11272.9 ; DUF3072 ; Protein of unknown function (DUF3072)	98.24
OLS18645.1
OLS18644.1
OLS18643.1	RpoP subunit (Rpb12), Zn-ribbon	1TWF_L DNA-directed RNA polymerase II largest; TRANSCRIPTION, MRNA, MULTIPROTEIN COMPLEX, MOLECULAR; HET: UTP; 2.3A {Saccharomyces cerevisiae} SCOP: g.41.9.2	99.17
OLS18642.1
OLS18641.1
OLS18640.1
OLS18639.1
OLS18638.1
OLS18637.1
OLS18636.1	Family B DNA polymerase, protein-primed	2PY5_B DNA polymerase (E.C.2.7.7.7)/DNA; protein-dna complex, REPLICATION, TRANSFERASE-DNA COMPLEX; HET: EDO; 1.6A {Bacillus phage phi29} SCOP: e.8.1.1, c.55.3.5	100
OLS18635.1
OLS18634.1
OLS18633.1
OLS18632.1
OLS18631.1
OLS18630.1	Major capsid protein, His1-like	Q25BH4 CAPSD_HIS1I Major capsid protein OS=His1 virus (isolate Australia/Victoria) OX=654912 GN=ORF21 PE=1 SV=1	99.33
Mobile genetic element 1
OLS16678.1
OLS16679.1
OLS16680.1
OLS16681.1	Glycoside hydrolase	3PDD_A Glycoside hydrolase, family 9; CbhA, beta-sandwich, cellulosome, UNKNOWN FUNCTION; 1.72A {Clostridium thermocellum}	98.75
OLS16682.1
OLS16683.1
OLS16684.1	Integrase, tyrosine recombinase	5HXY_E Site-specific integrase/recombinase XerD related protein; recombinase, XerA, RECOMBINATION; HET: MSE, PO4; 2.5A {Thermoplasma acidophilum DSM 1728}	99.97
OLS16685.1
OLS16686.1
OLS16687.1
OLS16688.1
OLS16689.1
Mobile genetic element 2
OLS18835.1	Zn-ribbon protein	PF03811.14 ; Zn_Tnp_IS1 ; InsA N-terminal domain	99.01
OLS18834.1	Transcriptional regulator, AbrB family	5ITJ_A AbrB family transcriptional regulator; Histone-like protein, Complex, DNA-binding fold; HET: SO4, PG4; 1.63A {Sulfolobus solfataricus}	99.5
OLS18833.1	Transcriptional regulator, ribbon-helix-helix	2K6L_B Putative uncharacterized protein; Xanthonomas axonopodis, RHH, structural proteomics; NMR {Xanthomonas axonopodis pv. citri}	98.95
OLS18832.1	Recombination-associated protein rdgC	2OWL_A Recombination-associated protein rdgC; recombination, replication, RecA; 2.4A {Escherichia coli}	93.18
OLS18831.1	Transcription initiation factor E (TFE)	5OQJ_W DNA-directed RNA polymerase II subunit; transcription initiation, TRANSCRIPTION, macromolecular complex; HET: ZN; 4.7A {Saccharomyces cerevisiae (strain ATCC 204508 / S288c)}	99.34
OLS18830.1	Restriction endonuclease, PD-(D/E)XK nuclease superfamily	4OC8_A restriction endonuclease AspBHI; DNA Cleavage, DNA Restriction Enzymes; HET: PO4; 2.884A {Azoarcus sp.}	92.8
OLS18829.1
OLS18828.1
OLS18827.1
OLS18826.1	Adenine specific DNA methyltransferase	2DPM_A PROTEIN (ADENINE-SPECIFIC METHYLTRANSFERASE DPNII 1); DNA ADENINE METHYLTRANSFERASE, METHYLTRANSFERASE, METHYLASE; HET: SAM; 1.8A {Streptococcus pneumoniae} SCOP: c.66.1.28	100
OLS18825.1	Restriction endonuclease, PD-(D/E)XK nuclease superfamily	PF13156.7 ; Mrr_cat_2 ; Restriction endonuclease	97.53
OLS18824.1	HNH endonuclease	6MEC_C Maturase reverse transcriptase/DNA/RNA Complex; group II intron, retroelement, retrotransposition; HET: MG;{Thermosynechococcus elongatus}	98.51
OLS18823.1

### Sheet: MEs with homolgoous PolB
Protein	Annotation	Hhsearch hit	Probability
Alteromonadaceae_NYTK01000041
MAA65891.1
MAA65892.1
MAA65893.1
MAA65894.1
MAA65895.1
MAA65896.1
MAA65897.1
MAA65898.1
MAA65899.1
MAA65900.1	Major capsid protein, double jelly-roll	DJR-MCP, Odin-group, major capsid protein, double jelly-roll, OLS18934.1, Yutin et al., 2018 Virol J	98.04
MAA65901.1
MAA65902.1
MAA65903.1
MAA65904.1	A32-like genome packaging ATPase, FtsK-HerA superfamily	4KFR_A Genome packaging NTPase B204 (E.C.3.-.-.-); FtsK-HerA superfamily, P-loop ATPase, genome; HET: SO4; 1.956A {Sulfolobus turreted icosahedral virus 2}	99.82
MAA65905.1
MAA65906.1
MAA65907.1
MAA65908.1
MAA65909.1
MAA65910.1	Family B DNA polymerase, protein-primed	Q64751 DPOL_ADEG1 DNA polymerase OS=Fowl adenovirus A serotype 1 (strain CELO / Phelps) OX=10553 GN=POL PE=3 SV=1	100
Odin_contig_19
OLS16719.1
OLS16720.1
OLS16721.1	Major capsid protein, His1-like (tandemly duplicated?)	Q25BH4 CAPSD_HIS1I Major capsid protein OS=His1 virus (isolate Australia/Victoria) OX=654912 GN=ORF21 PE=1 SV=1	99.78
OLS16722.1
OLS16723.1
OLS16724.1	Family B DNA polymerase, protein-primed	Q64751 DPOL_ADEG1 DNA polymerase OS=Fowl adenovirus A serotype 1 (strain CELO / Phelps) OX=10553 GN=POL PE=3 SV=1	100
OLS16725.1
OLS16726.1
Nanoarchaeota_QMVD01000055
RLG16357.1	Family B DNA polymerase, protein-primed	2PY5_B DNA polymerase (E.C.2.7.7.7)/DNA; protein-dna complex, REPLICATION, TRANSFERASE-DNA COMPLEX; HET: EDO; 1.6A {Bacillus phage phi29} SCOP: c.55.3.5, e.8.1.1	100
RLG16358.1
RLG16359.1	Cas4-like nuclease	Q05283 VG69_BPML5 Gene 69 protein OS=Mycobacterium phage L5 OX=31757 GN=69 PE=4 SV=1	99.92
RLG16360.1
RLG16361.1	C4 zinc finger domain protein	3SGI_A DNA ligase (E.C.6.5.1.2); NAD depndent DNA ligase A; HET: AMP; 3.5A {Mycobacterium tuberculosis}	98.92
RLG16362.1	DNA-binding protein, RHH domain	6X0A_c Inosine-guanosine kinase (E.C.2.7.1.73); Toxin-antitoxin complex, TOXIN; HET: P4G; 2.9A {Mesorhizobium opportunistum (strain LMG 24607 / HAMBI 3007 / WSM2075)}	98.59
Bacterium_RGZC01000309
NDF15410.1	Family B DNA polymerase, protein-primed	2PY5_B DNA polymerase (E.C.2.7.7.7)/DNA; protein-dna complex, REPLICATION, TRANSFERASE-DNA COMPLEX; HET: EDO; 1.6A {Bacillus phage phi29} SCOP: c.55.3.5, e.8.1.1	100
Bacterium_RGZC01000390
NDF15627.1
NDF15628.1	Family B DNA polymerase, protein-primed (fragment)	P21053 F12_VACCC Protein F12 OS=Vaccinia virus (strain Copenhagen) OX=10249 GN=F12L PE=3 SV=1	100
Proteobacteria_RFPR01000171
NBZ96771.1	tRNA methyltransferase (fragment)	5E71_A N2, N2-dimethylguanosine tRNA methyltransferase; tRNA methyltransferase, RFM domain, NFLD; 1.7A {Thermococcus kodakarensis (strain ATCC BAA-918 / JCM 12380 / KOD1)}	99.43
NBZ96772.1
NBZ96773.1
NBZ96774.1
NBZ96775.1	Family B DNA polymerase, protein-primed	2PY5_B DNA polymerase (E.C.2.7.7.7)/DNA; protein-dna complex, REPLICATION, TRANSFERASE-DNA COMPLEX; HET: EDO; 1.6A {Bacillus phage phi29} SCOP: c.55.3.5, e.8.1.1	100
Bacterium_RFQR01000059
NBV78099.1	Family B DNA polymerase, protein-primed	Q64751 DPOL_ADEG1 DNA polymerase OS=Fowl adenovirus A serotype 1 (strain CELO / Phelps) OX=10553 GN=POL PE=3 SV=1	100
NBV78100.1
NBV78101.1
NBV78102.1
NBV78103.1	Methyltransferase (fragment)	1FJX_A HHAI METHYLTRANSFERASE MUTANT (T250G) (E.C.; AdoMet-dependent Methyltransferase fold protein-DNA-cofactor complex; HET: SAH, SO4; 2.26A {Haemophilus haemolyticus} SCOP: c.66.1.26	99.97
Bacterium_RFQR01000106
NBV78222.1	Family B DNA polymerase, protein-primed (fragment)	2PY5_B DNA polymerase (E.C.2.7.7.7)/DNA; protein-dna complex, REPLICATION, TRANSFERASE-DNA COMPLEX; HET: EDO; 1.6A {Bacillus phage phi29} SCOP: c.55.3.5, e.8.1.1	100
Bacterium_RFQR01000110
NBV78228.1	Family B DNA polymerase, protein-primed (fragment)	Q64751 DPOL_ADEG1 DNA polymerase OS=Fowl adenovirus A serotype 1 (strain CELO / Phelps) OX=10553 GN=POL PE=3 SV=1	100
Bacterium_RFRV01000356
NBV42681.1
NBV42682.1	Family B DNA polymerase, protein-primed	2PY5_B DNA polymerase (E.C.2.7.7.7)/DNA; protein-dna complex, REPLICATION, TRANSFERASE-DNA COMPLEX; HET: EDO; 1.6A {Bacillus phage phi29} SCOP: c.55.3.5, e.8.1.1	100
Betaproteobacteria_RFVL01000173
NCA17520.1	High potential iron-sulfur protein	1HPI_A HIGH-POTENTIAL IRON-SULFUR PROTEIN FROM ECTOTHIORHODOSPIRA; ELECTRON TRANSFER(IRON-SULFUR PROTEIN); 1.8A {Ectothiorhodospira shaposhnikovii} SCOP: g.35.1.1	94.86
NCA17521.1
NCA17522.1	Family B DNA polymerase, protein-primed	Q64751 DPOL_ADEG1 DNA polymerase OS=Fowl adenovirus A serotype 1 (strain CELO / Phelps) OX=10553 GN=POL PE=3 SV=1	100
ActinobacteriaRFWC01000028
NBT47094.1
NBT47095.1
NBT47096.1	ATP-grasp superfamily protein	5IG8_A ATP grasp ligase; RiPP, Macrocyclase, LIGASE; 2.278A {Microcystis aeruginosa MRC}	99.96
NBT47097.1
NBT47098.1	Glucosyltransferase	cd06432 GT8_HUGT1_C_like; The C-terminal domain of HUGT1-like is highly homologous to the GT 8 family. C-terminal domain of glycoprotein glucosyltransferase (UGT).	94.4
NBT47099.1	Coiled-coil domain protein	4Q4N_A Peptidoglycan endopeptidase RipA (E.C.3.4.-.-); alpha-beta, HYDROLASE; 1.38A {Mycobacterium tuberculosis}	97.23
NBT47100.1
NBT47101.1	Coiled-coil domain protein	7JU4_B Dynein regulatory complex subunit 4; cilia, native, complex, microtubule, mechanoregulation; HET: GTP, GDP, ATP, MG; 3.4A {Chlamydomonas reinhardtii}	99.97
NBT47102.1	Transglutaminase	6G49_A Protein-glutamine gamma-glutamyltransferase (E.C.2.3.2.13); essential bacterial protein, transferase; HET: PO4; 1.6A { Pseudomonas aeruginosa PAO1}	99.68
NBT47103.1
NBT47104.1
NBT47105.1
NBT47106.1
NBT47107.1
NBT47108.1	Family B DNA polymerase, protein-primed	2PY5_B DNA polymerase (E.C.2.7.7.7)/DNA; protein-dna complex, REPLICATION, TRANSFERASE-DNA COMPLEX; HET: EDO; 1.6A {Bacillus phage phi29} SCOP: c.55.3.5, e.8.1.1	100
NBT47109.1
Betaproteobacteria_RFWK01000102
NBT76615.1	Family B DNA polymerase, protein-primed	Q64751 DPOL_ADEG1 DNA polymerase OS=Fowl adenovirus A serotype 1 (strain CELO / Phelps) OX=10553 GN=POL PE=3 SV=1	100
NBT76616.1
NBT76617.1
NBT76618.1
Actinobacteria_RGCX01000006
NBO53119.1	Zn-ribbon domain protein	PF09855.11 ; zinc_ribbon_13 ; Nucleic-acid-binding protein containing Zn-ribbon domain (DUF2082)	97.65
NBO53120.1	Family B DNA polymerase, protein-primed	Q64751 DPOL_ADEG1 DNA polymerase OS=Fowl adenovirus A serotype 1 (strain CELO / Phelps) OX=10553 GN=POL PE=3 SV=1	100
NBO53121.1
NBO53122.1
NBO53123.1
NBO53124.1
NBO53125.1	Transglutaminase	6G49_A Protein-glutamine gamma-glutamyltransferase (E.C.2.3.2.13); essential bacterial protein, transferase; HET: PO4; 1.6A { Pseudomonas aeruginosa PAO1}	99.68
NBO53126.1
NBO53127.1
NBO53128.1
NBO53129.1
NBO53130.1
NBO53131.1
NBO53132.1
NBO53133.1
NBO53134.1
NBO53135.1
NBO53136.1
NBO53137.1
NBO53138.1
NBO53139.1
NBO53140.1
NBO53141.1
NBO53142.1
NBO53143.1	Trypsin-like serine protease	COG5640 COG5640; Secreted trypsin-like serine protease [Posttranslational modification, protein turnover, chaperones].	99.92
NBO53144.1
NBO53145.1	ADP-Ribosyltransferase / AdoMet-MTase	cd19260 AdoMet_MTase_I; class I SAM-binding methyltransferase. S-adenosylmethionine-dependent methyltransferases (SAM or AdoMet-MTase), class I.	99.49
Chitinophagia_RGVW01000028
NDC40123.1	DNA-binding protein, wHTH domain	COG4861 COG4861; Uncharacterized protein [Function unknown].	99.92
NDC40124.1	Transglutaminase	3KD4_A Putative protease; PUTATIVE PROTEASE, STRUCTURAL GENOMICS, JOINT; HET: PO4, GOL, MSE; 2.0A {Parabacteroides distasonis ATCC 8503}	100
NDC40125.1	Transglutaminase	3KD4_A Putative protease; PUTATIVE PROTEASE, STRUCTURAL GENOMICS, JOINT; HET: PO4, GOL, MSE; 2.0A {Parabacteroides distasonis ATCC 8503}	100
NDC40126.1	Family B DNA polymerase, protein-primed	Q64751 DPOL_ADEG1 DNA polymerase OS=Fowl adenovirus A serotype 1 (strain CELO / Phelps) OX=10553 GN=POL PE=3 SV=1	100
NDC40127.1
NDC40128.1
Bacterium_RGVZ01000031
NDE14658.1
NDE14659.1
NDE14660.1
NDE14661.1
NDE14662.1	Family B DNA polymerase, protein-primed	Q64751 DPOL_ADEG1 DNA polymerase OS=Fowl adenovirus A serotype 1 (strain CELO / Phelps) OX=10553 GN=POL PE=3 SV=1	100
NDE14663.1
NDE14664.1
NDE14665.1
NDE14666.1
NDE14667.1
NDE14668.1
NDE14669.1	Transglutaminase	4XZ7_A Putative uncharacterized protein; TGase acitivy, homodimer, anti-phacocytosis, virulence; 2.101A {Streptococcus suis}	99.63
NDE14670.1
NDE14671.1
NDE14672.1
NDE14673.1
NDE14674.1
NDE14675.1
NDE14676.1
NDE14677.1
NDE14678.1
NDE14679.1
NDE14680.1	Annexin ?	1DM5_B ANNEXIN XII E105K MUTANT HOMOHEXAMER; HOMOHEXAMER, NOVEL PH-DEPENDENT HEXAMERIZATION SWITCH; HET: CA; 1.93A {Hydra vulgaris} SCOP: a.65.1.1	98.42
NDE14681.1
NDE14682.1
NDE14683.1
NDE14684.1
NDE14685.1
NDE14686.1
NDE14687.1
NDE14688.1
NDE14689.1
NDE14690.1	Lectin, carbohydrate binding	4WV8_D Vatairea macrocarpa lectin; Recombinant, Lectin, Legume, Dalbergieae, SUGAR; HET: LBT; 1.83A {Vatairea macrocarpa}	93.9
NDE14691.1
NDE14692.1
NDE14693.1
NDE14694.1
NDE14695.1	Protein conserved in actinobacteria and their viruses	PF17338.4 ; GP88 ; Gene product 88	100
NDE14696.1
NDE14697.1
NDE14698.1	Peptidoglycan endopeptidase	COG4322 COG4322; Uncharacterized protein [Function unknown].	97.86
NDE14699.1
NDE14700.1	RuvB-like helicase	KOG0388 SNF2 family DNA-dependent ATPase [Replication, recombination and repair]	100
NDE14701.1
NDE14702.1	DUF932	PF06067.13 ; DUF932 ; Domain of unknown function (DUF932)	100
NDE14703.1
NDE14704.1
NDE14705.1
Bacterium_RGVZ01000622
NDE18573.1
Dadabacteria_DSJW01000030
HEE45639.1		1TDJ_A BIOSYNTHETIC THREONINE DEAMINASE, PYRIDOXAL-5'-PHOSPHATE; ALLOSTERY, COOPERATIVE, TETRAMER, REGULATION, PYRIDOXAL; HET: PLP; 2.8A {Escherichia coli} SCOP: d.58.18.2, c.79.1.1	100
HEE45640.1		1P78_A DNA BINDING PROTEIN/DNA Complex; protein-DNA complex, DNA bending, HU; 2.25A {Anabaena sp.} SCOP: a.55.1.1	99.88
HEE45641.1
HEE45642.1		2GOY_C adenosine phosphosulfate reductase (E.C.1.8.4.10); Iron sulfur cluster, nucleotide binding; HET: ADX, SF4; 2.7A {Pseudomonas aeruginosa}	100
HEE45643.1		5H92_B Sulfite reductase [ferredoxin], chloroplastic (E.C.1.8.7.1); Ferredoxin, Sulfite reductase, OXIDOREDUCTASE-ELECTRON TRANSPORT; HET: SF4, PO4, SRM; 2.08A {Zea mays}	100
HEE45644.1		4DNX_A Sulfate adenylyltransferase (E.C.2.7.7.4); Rossmann-like fold, adenylsulfurylase/ATP:sulfate adenylyltransferase, ATP; HET: MES; 1.6A {Allochromatium vinosum}	100
HEE45645.1		COG0306 PitA; Phosphate/sulfate permease [Inorganic ion transport and metabolism].	100
HEE45646.1		5M7P_A Nitrogen assimilation regulatory protein; CRYSTALDIRECT, SIGNALING PROTEIN, BRUCELLOSIS, TWO-COMPONENT; HET: ADP; 2.36A {Brucella abortus str. 2308 A}	100
HEE45647.1		1OPR_A OROTATE PHOSPHORIBOSYLTRANSFERASE, OROTIC ACID, ALPHA-PHOSPHORIBOSYLPYROPHOSPHORIC; TRANSFERASE; HET: PRP, ORO; 2.3A {Salmonella typhimurium} SCOP: c.61.1.1	99.95
HEE45648.1		COG0398 TVP38; Uncharacterized membrane protein YdjX, TVP38/TMEM64 family, SNARE-associated domain [Function unknown].	99.84
HEE45649.1		3OU0_A Protease do (E.C.3.4.21.-), pentapeptide, heptapeptide; protease, HYDROLASE; 3.0A {Escherichia coli}	100
HEE45650.1		6GRH_C Bacteriocin microcin B17, Microcin B17-processing; microcin, DNA gyrase, heterocyclization, posttranslational; HET: FMN, OTZ, EDO; 1.85A {Escherichia coli str. K-12 substr. MG1655}	99.59
HEE45651.1
HEE45652.1		1NPD_B HYPOTHETICAL SHIKIMATE 5-DEHYDROGENASE-LIKE PROTEIN YDIB; STRUCTURAL GENOMICS, PSI, Protein Structure; HET: NAD; 2.3A {Escherichia coli} SCOP: c.2.1.7, c.58.1.5	100
HEE45653.1		3ZUG_B RIBOFLAVIN BIOSYNTHESIS PROTEIN RIBF (E.C.2.7.1.26; TRANSFERASE, FLAVIN MONONUCLEOTIDE; HET: SO4; 2.05A {CORYNEBACTERIUM AMMONIAGENES}	100
HEE45654.1		4J9U_B Trk system potassium uptake protein; RCK domain, potassium transport, membrane; HET: TBR, NAD; 3.8A {Vibrio parahaemolyticus}	100
HEE45655.1		4G65_A Trk system potassium uptake protein; Structural Genomics, Center for Structural; HET: SO4, CL, MSE; 2.09A {Vibrio vulnificus}	100
HEE45656.1		COG0682 Lgt; Prolipoprotein diacylglyceryltransferase [Cell wall/membrane/envelope biogenesis].	100
HEE45657.1		KOG2367 Alpha-isopropylmalate synthase/homocitrate synthase [Amino acid transport and metabolism]	100
HEE45658.1		KOG0736 Peroxisome assembly factor 2 containing the AAA+-type ATPase domain [Posttranslational modification, protein turnover, chaperones]	99.85
HEE45659.1	Integrase, tyrosine recombinase superfamily	P04890 VINT_BPP22 Integrase OS=Salmonella phage P22 OX=10754 GN=int PE=3 SV=1	100
HEE45660.1
HEE45661.1
HEE45662.1	Family B DNA polymerase, protein-primed	P03261 DPOL_ADE02 DNA polymerase OS=Human adenovirus C serotype 2 OX=10515 GN=POL PE=1 SV=2	100
HEE45663.1		3RDW_B Putative arsenate reductase; structural genomics, Center for Structural; 2.2A {Yersinia pestis}	99.91
HEE45664.1
HEE45665.1		COG3852 NtrB; Signal transduction histidine kinase, nitrogen specific [Signal transduction mechanisms].	99.95
HEE45666.1		COG4191 COG4191; Signal transduction histidine kinase regulating C4-dicarboxylate transport system [Signal transduction mechanisms].	99.92
HEE45667.1		COG2096 PduO; Cob(I)alamin adenosyltransferase [Coenzyme transport and metabolism].	100
HEE45668.1		3C3Y_A O-methyltransferase (E.C.2.1.1.104); plant secondary metabolism, O-methyltransferase, TRANSFERASE; HET: SAH; 1.371A {Mesembryanthemum crystallinum}	99.92
HEE45669.1		COG2844 GlnD; UTP:GlnB (protein PII) uridylyltransferase [Posttranslational modification, protein turnover, chaperones, Signal transduction mechanisms].	100
HEE45670.1		5OHU_A Soluble lytic transglycosylase B; Lytic Transglycosylase, LYASE; HET: PO4; 2.2A {Pseudomonas aeruginosa}	100
HEE45671.1		COG1173 DppC; ABC-type dipeptide/oligopeptide/nickel transport system, permease component [Amino acid transport and metabolism, Inorganic ion transport and metabolism].	99.97
HEE45672.1		5JYX_B Archeaosine synthase QueF-Like; thioimide, amidinotransferase, C2 space group; HET: MSE, GD1; 2.74A {Pyrobaculum calidifontis}	99.94
HEE45673.1
HEE45674.1		3C0D_A Putative nitrite reductase NADPH (Small; NESG, VpR162, Q87HB1, XRAY, Structural; 2.4A {Vibrio parahaemolyticus RIMD 2210633} SCOP: b.33.1.3	99.83
HEE45675.1		PF11085.10 ; YqhR ; Conserved membrane protein YqhR	99.34
HEE45676.1		6OVT_A Dihydroxy-acid dehydratase (E.C.4.2.1.9); Dihydroxy-acid dehydratase 2, 3-dihydroxy-3-methylbutanoate 3-methyl-2-oxobutanoate; HET: PEG, KCX, MG, FES; 1.88A {Mycobacterium tuberculosis}	100
HEE45677.1		6TGV_D Phosphopantothenate-cysteine ligase/phosphopantothenoylcysteine decarboxylase; CoaBC, bifunctional Phosphopantothenoylcysteine decarboxylase/phosphopantothenate-cysteine ligase; HET: EDO, CTP, FMN; 2.5A {Mycobacterium tuberculosis H37Rv}	100
HEE45678.1		5M7P_A Nitrogen assimilation regulatory protein; CRYSTALDIRECT, SIGNALING PROTEIN, BRUCELLOSIS, TWO-COMPONENT; HET: ADP; 2.36A {Brucella abortus str. 2308 A}	99.72
HEE45679.1		6COJ_A Probable CoA-transferase alpha subunit, Probable; Cholesterol, Ring cleaving, virulence factor; HET: SO4, F8G; 1.4A {Rhodococcus jostii (strain RHA1)}	100
HEE45680.1		5MZY_B Glutaconate CoA-transferase family, subunit A; decarboxylase, CoA transferase like fold; HET: GOL, ACT, 8EZ; 1.6A {Myxococcus xanthus (strain DK 1622)}	100
HEE45681.1		2EF7_A Hypothetical protein ST2348; CBS-domain, Structural Genomics, NPPSFA, National; 2.1A {Sulfolobus tokodaii} SCOP: d.37.1.1	99.37
HEE45682.1		3P3A_B Thiosulfate sulfurtransferase (E.C.2.8.1.1); Seattle Structural Genomics Center for; 2.1A {Mycobacterium thermoresistibile}	99.98
HEE45683.1		3LVL_A Cysteine desulfurase (E.C.2.8.1.7), NifU-like protein; protein-protein complex, Structural Genomics, Montreal-Kingston; HET: PLP; 3.0A {Escherichia coli}	100
HEE45684.1		COG1555 ComEA; DNA uptake protein ComE and related DNA-binding proteins [Replication, recombination and repair].	98.51
HEE45685.1		cd11361 DMT_TMM20_ct5_PecM-r2-like_child_6; Small Multidrug Resistance protein. This family is the Small Multidrug Resistance (SMR) family.	99.71
HEE45686.1		6GRH_C Bacteriocin microcin B17, Microcin B17-processing; microcin, DNA gyrase, heterocyclization, posttranslational; HET: FMN, OTZ, EDO; 1.85A {Escherichia coli str. K-12 substr. MG1655}	99.55
HEE45687.1		1TO3_A Putative aldolase yihT (E.C.4.1.-.-); beta-alpha barrel, Structural Genomics, PSI; HET: PO4; 2.7A {Salmonella typhimurium} SCOP: c.1.10.1	100
HEE45688.1		1V6S_A Phosphoglycerate kinase (E.C.2.7.2.3); phosphoglycerate kinase, Thermus thermophilus, RIKEN; HET: GOL; 1.5A {Thermus thermophilus} SCOP: c.86.1.1	100
HEE45689.1		2B4T_R glyceraldehyde-3-phosphate dehydrogenase (E.C.1.2.1.12); STRUCTURAL GENOMICS, PSI, PROTEIN STRUCTURE; HET: NAD, AES; 2.5A {Plasmodium falciparum} SCOP: c.2.1.3, d.81.1.1	100
Nitrososphaeria_DTKA01000185
HGY24061.1	Major capsid protein, SIRV2-like	Rudiviridae_SIRV2-like MCP; NP_666560; Sulfolobus islandicus rod-shaped virus 2; PDBid:3J9X	100
HGY24062.1
HGY24063.1	Family B DNA polymerase, protein-primed	2PY5_B DNA polymerase (E.C.2.7.7.7)/DNA; protein-dna complex, REPLICATION, TRANSFERASE-DNA COMPLEX; HET: EDO; 1.6A {Bacillus phage phi29} SCOP: c.55.3.5, e.8.1.1	100
Nitrososphaeria_DTKA01000318
HGY24794.1
HGY24795.1	Zinc ribbon domain protein	O64267 VG86_BPMD2 Gene 86 protein OS=Mycobacterium phage D29 OX=28369 GN=86 PE=4 SV=1	98.74
HGY24796.1
HGY24797.1
HGY24798.1	Minor structural protein of rudiviruses	Q8QL26 Y1070_SIRV1 Uncharacterized protein 1070 OS=Sulfolobus islandicus rod-shaped virus 1 OX=157898 GN=1070 PE=4 SV=1	99.97
HGY24799.1	Protein conserved in lipothrixviruses (filamentous archaeal viruses)	Q573C7 Y289_AFV2P Putative transmembrane protein ORF289 OS=Acidianus filamentous virus 2 (isolate Italy/Pozzuoli) OX=654910 GN=ORF289 PE=4 SV=1	93.35
HGY24800.1	N-terminal region similar to the SIRV2-like major capsid protein	Rudiviridae_SIRV2-like MCP; NP_666560; Sulfolobus islandicus rod-shaped virus 2; PDBid:3J9X	97.16
HGY24801.1	Major capsid protein, SIRV2-like	Rudiviridae_SIRV2-like MCP; NP_666560; Sulfolobus islandicus rod-shaped virus 2; PDBid:3J9X	100
HGY24802.1
HGY24803.1	Family B DNA polymerase, protein-primed	2PY5_B DNA polymerase (E.C.2.7.7.7)/DNA; protein-dna complex, REPLICATION, TRANSFERASE-DNA COMPLEX; HET: EDO; 1.6A {Bacillus phage phi29} SCOP: c.55.3.5, e.8.1.1	100
Nitrososphaeria_DTKA01000916
HGY28086.1	Family B DNA polymerase, protein-primed	2PY5_B DNA polymerase (E.C.2.7.7.7)/DNA; protein-dna complex, REPLICATION, TRANSFERASE-DNA COMPLEX; HET: EDO; 1.6A {Bacillus phage phi29} SCOP: c.55.3.5, e.8.1.1	100
HGY28087.1
HGY28088.1	Major capsid protein, SIRV2-like	Rudiviridae_SIRV2-like MCP; NP_666560; Sulfolobus islandicus rod-shaped virus 2; PDBid:3J9X	100
HGY28089.1	N-terminal region similar to the SIRV2-like major capsid protein	Rudiviridae_SIRV2-like MCP; NP_666560; Sulfolobus islandicus rod-shaped virus 2; PDBid:3J9X	97.36
HGY28090.1	Protein conserved in lipothrixviruses (filamentous archaeal viruses)	Q914H9 Y053_SIFVH Uncharacterized protein 53 OS=Sulfolobus islandicus filamentous virus (isolate Iceland/Hveragerdi) OX=654908 GN=SIFV0053 PE=4 SV=1	96
HGY28091.1	Minor structural protein of rudiviruses	Q8QL26 Y1070_SIRV1 Uncharacterized protein 1070 OS=Sulfolobus islandicus rod-shaped virus 1 OX=157898 GN=1070 PE=4 SV=1	99.94
HGY28092.1	Fusellovirus protein of unknown function (SSV1 C102)	PF18902.2 ; DUF5658 ; Domain of unknown function (DUF5658)	94.45
HGY28093.1	Zn-ribbon domain protein	COG4068 COG4068; Predicted nucleic acid-binding protein, contains Zn-ribbon domain [General function prediction only].	95.54
HGY28094.1
HGY28095.1
Hydrotalea_SCKY01000037
RWZ85532.1
RWZ85533.1	DNA-binding protein, RHH domain	d1ea4b_ a.43.1.3 (B:) Transcriptional repressor CopG {Streptococcus agalactiae [TaxId: 1311]}	93.29
RWZ85534.1
RWZ85535.1
RWZ85536.1	DNA N-6-adenine-methyltransferase	PF05869.13 ; Dam ; DNA N-6-adenine-methyltransferase (Dam)	99.79
RWZ85537.1	Family B DNA polymerase, protein-primed	Q64751 DPOL_ADEG1 DNA polymerase OS=Fowl adenovirus A serotype 1 (strain CELO / Phelps) OX=10553 GN=POL PE=3 SV=1	100
RWZ85538.1
RWZ85539.1
RWZ85540.1	A32-like genome packaging ATPase, FtsK-HerA superfamily	4KFR_A Genome packaging NTPase B204 (E.C.3.-.-.-); FtsK-HerA superfamily, P-loop ATPase, genome; HET: SO4; 1.956A {Sulfolobus turreted icosahedral virus 2}	99.76
RWZ85541.1	Major capsid protein, double jelly-roll	DJR-MCP, STIV group, Turriviridae; major capsid protein, double jelly-roll; PDB:2BBD, YP_025022.1, Sulfolobus turreted icosahedral virus	99.82
RWZ85542.1
RWZ85543.1
RWZ85544.1
RWZ85545.1	Corticovirus PM2 protein P5	Q9XJR2 P5_BPPM2 Protein P5 OS=Pseudoalteromonas phage PM2 OX=10661 GN=V PE=1 SV=1	96.69
RWZ85546.1
RWZ85547.1
Jordarchaeia_QZMA23B3_QZM_A2_3_2894
QZMA23B3_25810
QZMA23B3_25820	Minor structural protein of rudiviruses	Q8QL26 Y1070_SIRV1 Uncharacterized protein 1070 OS=Sulfolobus islandicus rod-shaped virus 1 OX=157898 GN=1070 PE=4 SV=1	99.9
QZMA23B3_25830
QZMA23B3_25840	Protein conserved in lipothrixviruses (filamentous archaeal viruses)	COG5301 COG5301; Phage-related tail fibre protein [Mobilome: prophages, transposons].	90.69
QZMA23B3_25850	Protein conserved in lipothrixviruses (filamentous archaeal viruses)	COG5301 COG5301; Phage-related tail fibre protein [Mobilome: prophages, transposons].	94.13
QZMA23B3_25860
QZMA23B3_25870
QZMA23B3_25880
QZMA23B3_25890
QZMA23B3_25900	Major capsid protein, SIRV2-like	Rudiviridae_SIRV2-like MCP; NP_666560; Sulfolobus islandicus rod-shaped virus 2; PDBid:3J9X	100
QZMA23B3_25910
QZMA23B3_25920	Family B DNA polymerase, protein-primed	2PY5_B DNA polymerase (E.C.2.7.7.7)/DNA; protein-dna complex, REPLICATION, TRANSFERASE-DNA COMPLEX; HET: EDO; 1.6A {Bacillus phage phi29} SCOP: c.55.3.5, e.8.1.1	100
QZMA23B3_25930
QZMA23B3_25940
Jordarchaeia_QZMA23B3_QZM_A2_3_5630
QZMA23B3_30190
QZMA23B3_30200
QZMA23B3_30210
QZMA23B3_30220	Family B DNA polymerase, protein-primed	2PY5_B DNA polymerase (E.C.2.7.7.7)/DNA; protein-dna complex, REPLICATION, TRANSFERASE-DNA COMPLEX; HET: EDO; 1.6A {Bacillus phage phi29} SCOP: c.55.3.5, e.8.1.1	100
QZMA23B3_30230
QZMA23B3_30240	Major capsid protein, SIRV2-like	Rudiviridae_SIRV2-like MCP; NP_666560; Sulfolobus islandicus rod-shaped virus 2; PDBid:3J9X	100
QZMA23B3_30250
QZMA23B3_30260
