## Supplementary material for "A closed *Candidatus* Odinarchaeum genome exposes Asgard archaeal viruses": TableS2.xlsx

### Sheet: Primers
Type	Region	Contig	Position	Direction	Primer name	Length	GC	Tm	Sequence
Gap closing	Gap1	1	~0.5 kb at 5' from contig boundary	Toward contig boundary	GC1a1	27	51.9	61.7	CGCATAGTTTAACTGTAAGCTGCCGGC
Gap closing	Gap1	1	~1 kb at 5' from contig boundary	Toward contig boundary	GC1a2	24	54.2	70.1	CTTGACCGAACTCGTGAACAACCG
Gap closing	Gap1	3	~0.5 kb at 5' from contig boundary	Toward contig boundary	GC3a1	27	51.9	61.1	GCGGAGTCATCCTAAAATAAGTGGGCG
Gap closing	Gap1	3	~1 kb at 5' from contig boundary	Toward contig boundary	GC3a2	26	53.8	61.9	ATCCTCCCTCAACCTGTCGATGAACG
Gap closing	Gap2	1	~0.5 kb at 5' from contig boundary	Toward contig boundary	GC1b1	24	54.2	60.7	CGCTCAACACTACGCTCCAAATGC
Gap closing	Gap2	1	~0.5 kb at 5' from contig boundary	Toward contig boundary	GC1b2	27	51.9	60.3	CACCTCTAATCTCAGGTAAACGGCTGG
Gap closing	Gap2	3	~0.5 kb at 5' from contig boundary	Toward contig boundary	GC3b1	26	50.0	60.0	ATACCTATACCAAACCGCAGCCTACG
Gap closing	Gap2	3	~2 kb at 5' from contig boundary	Toward contig boundary	GC3b2	24	54.2	60.6	CCAGCGAAATGCCCTGATTACTGC
Control reactions	Ribosomal protein gene array	1	~2 kb at 5' from ribosomal protein cluster	Forward	PCrpa1	26	50.0	60.5	ATAAACTTCAGGGCACACCGAGTAGC
Control reactions	Ribosomal protein gene array	1	~0 kb at 5' from ribosomal protein cluster	Forward	PCrpa2	24	50.3	62.2	TGGACCCGGATACCACAGCTAAGG
Control reactions	Ribosomal protein gene array	1	~11.5 kb within ribosomal protein cluster	Reverse	PCrpb1	26	53.8	61.0	TTACTAGAAGAGCTGAGCCTGGAGGG
Control reactions	Ribosomal protein gene array	1	~8 kb within ribosomal protein cluster	Reverse	PCrpb2	25	52.0	58.5	GTAAGATGGGCGGTCGTCTATTAGG
Control reactions	Ribosomal RNA gene operon	1	~0.5 kb at 5' from 16S rRNA gene	Forward	PCrRa1	25	56.0	61.4	TATCGGTGTCCCTCCCACTATACGC
Control reactions	Ribosomal RNA gene operon	1	~1 kb at 5' from 16S rRNA gene	Forward	PCrRa2	28	50.0	60.1	GAAGGCGGTAAAGCTAGAGTAGTTCACC
Control reactions	Ribosomal RNA gene operon	1	~0.2 kb at 3' from 23S rRNA gene	Reverse	PCrRb1	26	50.0	59.6	CACATACCGCCATTCATCTTCTCAGC
Control reactions	Ribosomal RNA gene operon	1	~0 kb at 3' from 23S rRNA gene	Reverse	PCrRb2	26	53.8	53.0	CTTCAACCTTAACAGCACGACGCTCG

### Sheet: Cycling parameters
Reaction	Process	Temperature (degree C)	Duration (min)
Control (RP and rRNA)	Initial denature	95	5
Control (RP and rRNA)	30 cycles: denature	95	1
Control (RP and rRNA)	30 cycles: annealing	58	1
Control (RP and rRNA)	30 cycles: extension	70	15
Control (RP and rRNA)	Final extension	70	15
Gap1	Initial denature	95	5
Gap1	30 cycles: denature	95	1
Gap1	30 cycles: annealing	57	1
Gap1	30 cycles: extension	70	12
Gap1	Final extension	70	20
Gap2	Initial denature	95	5
Gap2	30 cycles: denature	95	1
Gap2	30 cycles: annealing	58	1
Gap2	30 cycles: extension	70	10
Gap2	Final extension	70	20
